# Transcriptional network analysis of transcriptomic diversity in resident tissue macrophages and dendritic cells in the mouse mononuclear phagocyte system

**DOI:** 10.1101/2020.03.24.002816

**Authors:** Kim M. Summers, Stephen J. Bush, David A. Hume

## Abstract

The mononuclear phagocyte system (MPS) is a family of cells including progenitors, circulating blood monocytes, resident tissue macrophages and dendritic cells (DC) present in every tissue in the body. To test the relationships between markers and transcriptomic diversity in the MPS, we collected from NCBI-GEO >500 quality RNA-seq datasets generated from mouse MPS cells isolated from multiple tissues. The primary data were randomly down-sized to a depth of 10 million reads and requantified. The resulting dataset was clustered using the network analysis tool *Graphia*. A sample-to-sample matrix revealed that MPS populations could be separated based upon tissue of origin. Cells identified as classical DC subsets, cDC1 and cDC2, and lacking *Fcgr1* (CD64), were centrally-located within the MPS cluster and no more distinct than other MPS cell types. A gene-to-gene correlation matrix identified large generic co-expression clusters associated with MPS maturation and innate immune function. Smaller co-expression gene clusters including the transcription factors that drive them showed higher expression within defined isolated cells, including macrophages and DC from specific tissues. They include a cluster containing *Lyve1* that implies a function in endothelial cell homeostasis, a cluster of transcripts enriched in intestinal macrophages and a generic cDC cluster associated with *Ccr7*. However, transcripts encoding many other putative MPS subset markers including *Adgre1, Itgax, Itgam, Clec9a, Cd163, Mertk, Retnla* and *H2-a/e* (class II MHC) clustered idiosyncratically and were not correlated with underlying functions. The data provide no support for the concept of markers of M2 polarization or the specific adaptation of DC to present antigen to T cells. Co-expression of immediate early genes (e.g. *Egr1, Fos, Dusp1*) and inflammatory cytokines and chemokines (*Tnf, Il1b, Ccl3/4*) indicated that all tissue disaggregation protocols activate MPS cells. Tissue-specific expression clusters indicated that all cell isolation procedures also co-purify other unrelated cell types that may interact with MPS cells *in vivo*. Comparative analysis of public RNA-seq and single cell RNA-seq data from the same lung cell populations showed that the extensive heterogeneity implied by the global cluster analysis may be even greater at a single cell level with few markers strongly correlated with each other. This analysis highlights the power of large datasets to identify the diversity of MPS cellular phenotypes, and the limited predictive value of surface markers to define lineages, functions or subpopulations.
