## Supplementary material for "Transcriptional network analysis of transcriptomic diversity in resident tissue macrophages and dendritic cells in the mouse mononuclear phagocyte system": Table S6

### Sheet: Readme
Samples used in the scRNA-seq analysis
The first six samples expressed Lyve1; the remainder were low for this gene.
Description
SRS4292734 | interstitial macrophages	SRS4292734	PRJNA517150	Lung
SRS4292737 | interstitial macrophages	SRS4292737	PRJNA517150	Lung
SRS4292744 | interstitial macrophages	SRS4292744	PRJNA517150	Lung
SRS4292751 | interstitial macrophages	SRS4292751	PRJNA517150	Lung
SRS4292765 | interstitial macrophages	SRS4292765	PRJNA517150	Lung
SRS4292772 | interstitial macrophages	SRS4292772	PRJNA517150	Lung
SRS4292727 | interstitial macrophages	SRS4292727	PRJNA517150	Lung
SRS4292728 | interstitial macrophages	SRS4292728	PRJNA517150	Lung
SRS4292729 | interstitial macrophages	SRS4292729	PRJNA517150	Lung
SRS4292730 | interstitial macrophages	SRS4292730	PRJNA517150	Lung
SRS4292731 | interstitial macrophages	SRS4292731	PRJNA517150	Lung
SRS4292732 | interstitial macrophages	SRS4292732	PRJNA517150	Lung
SRS4292733 | interstitial macrophages	SRS4292733	PRJNA517150	Lung
SRS4292735 | interstitial macrophages	SRS4292735	PRJNA517150	Lung
SRS4292736 | interstitial macrophages	SRS4292736	PRJNA517150	Lung
SRS4292738 | interstitial macrophages	SRS4292738	PRJNA517150	Lung
SRS4292739 | interstitial macrophages	SRS4292739	PRJNA517150	Lung
SRS4292740 | interstitial macrophages	SRS4292740	PRJNA517150	Lung
SRS4292741 | interstitial macrophages	SRS4292741	PRJNA517150	Lung
SRS4292742 | interstitial macrophages	SRS4292742	PRJNA517150	Lung
SRS4292743 | interstitial macrophages	SRS4292743	PRJNA517150	Lung
SRS4292745 | interstitial macrophages	SRS4292745	PRJNA517150	Lung
SRS4292746 | interstitial macrophages	SRS4292746	PRJNA517150	Lung
SRS4292747 | interstitial macrophages	SRS4292747	PRJNA517150	Lung
SRS4292748 | interstitial macrophages	SRS4292748	PRJNA517150	Lung
SRS4292749 | interstitial macrophages	SRS4292749	PRJNA517150	Lung
SRS4292750 | interstitial macrophages	SRS4292750	PRJNA517150	Lung
SRS4292752 | interstitial macrophages	SRS4292752	PRJNA517150	Lung
SRS4292753 | interstitial macrophages	SRS4292753	PRJNA517150	Lung
SRS4292754 | interstitial macrophages	SRS4292754	PRJNA517150	Lung
SRS4292755 | interstitial macrophages	SRS4292755	PRJNA517150	Lung
SRS4292756 | interstitial macrophages	SRS4292756	PRJNA517150	Lung
SRS4292757 | interstitial macrophages	SRS4292757	PRJNA517150	Lung
SRS4292758 | interstitial macrophages	SRS4292758	PRJNA517150	Lung
SRS4292759 | interstitial macrophages	SRS4292759	PRJNA517150	Lung
SRS4292760 | interstitial macrophages	SRS4292760	PRJNA517150	Lung
SRS4292761 | interstitial macrophages	SRS4292761	PRJNA517150	Lung
SRS4292762 | interstitial macrophages	SRS4292762	PRJNA517150	Lung
SRS4292763 | interstitial macrophages	SRS4292763	PRJNA517150	Lung
SRS4292764 | interstitial macrophages	SRS4292764	PRJNA517150	Lung
SRS4292766 | interstitial macrophages	SRS4292766	PRJNA517150	Lung
SRS4292767 | interstitial macrophages	SRS4292767	PRJNA517150	Lung
SRS4292768 | interstitial macrophages	SRS4292768	PRJNA517150	Lung
SRS4292769 | interstitial macrophages	SRS4292769	PRJNA517150	Lung
SRS4292770 | interstitial macrophages	SRS4292770	PRJNA517150	Lung
SRS4292771 | interstitial macrophages	SRS4292771	PRJNA517150	Lung
SRS4292773 | interstitial macrophages	SRS4292773	PRJNA517150	Lung
SRS4292774 | interstitial macrophages	SRS4292774	PRJNA517150	Lung
SRS4292775 | interstitial macrophages	SRS4292775	PRJNA517150	Lung
SRS4292776 | interstitial macrophages	SRS4292776	PRJNA517150	Lung
SRS4292777 | interstitial macrophages	SRS4292777	PRJNA517150	Lung
SRS4292778 | interstitial macrophages	SRS4292778	PRJNA517150	Lung
SRS4292779 | interstitial macrophages	SRS4292779	PRJNA517150	Lung
SRS4292780 | interstitial macrophages	SRS4292780	PRJNA517150	Lung

### Sheet: scRNA-seq clusters
Cluster lists and average expression profiles of scRNA-seq analysis.
Analysis was performed at r ≥ 0.5
Name	Description	MCL_1.7_6
Actb	actin, beta	Cluster01
Actg1	actin, gamma, cytoplasmic 1	Cluster01
Aldoa/ENSMUSG00000030695	aldolase A, fructose-bisphosphate	Cluster01
Arf1	ADP-ribosylation factor 1	Cluster01
Arhgdia	Rho GDP dissociation inhibitor (GDI) alpha	Cluster01
Arhgdib	Rho, GDP dissociation inhibitor (GDI) beta	Cluster01
Atp6v1g1	ATPase, H+ transporting, lysosomal V1 subunit G1	Cluster01
Camk1	calcium/calmodulin-dependent protein kinase I	Cluster01
Capza2	capping protein (actin filament) muscle Z-line, alpha 2	Cluster01
Ccl6	chemokine (C-C motif) ligand 6	Cluster01
Cd48	CD48 antigen	Cluster01
Cfl1	cofilin 1, non-muscle	Cluster01
Chchd2	coiled-coil-helix-coiled-coil-helix domain containing 2	Cluster01
Coro1a	coronin, actin binding protein 1A	Cluster01
Cox4i1	cytochrome c oxidase subunit 4I1	Cluster01
Cox7a2l	cytochrome c oxidase subunit 7A2 like	Cluster01
Cox8a	cytochrome c oxidase subunit 8A	Cluster01
Creg1	cellular repressor of E1A-stimulated genes 1	Cluster01
Cstb	cystatin B	Cluster01
Eif4a1	eukaryotic translation initiation factor 4A1	Cluster01
Fcer1g	Fc receptor, IgE, high affinity I, gamma polypeptide	Cluster01
Fth1	ferritin heavy polypeptide 1	Cluster01
Gabarap/ENSMUSG00000018567	gamma-aminobutyric acid receptor associated protein	Cluster01
H2afz	H2A histone family, member Z	Cluster01
Hsp90b1	heat shock protein 90, beta (Grp94), member 1	Cluster01
Lamp1	lysosomal-associated membrane protein 1	Cluster01
Lgals3	lectin, galactose binding, soluble 3	Cluster01
Map1lc3b	microtubule-associated protein 1 light chain 3 beta	Cluster01
mt-Nd2	mitochondrially encoded NADH dehydrogenase 2	Cluster01
Myl12b	myosin, light chain 12B, regulatory	Cluster01
Myl6	myosin, light polypeptide 6, alkali, smooth muscle and non-muscle	Cluster01
Pfn1	profilin 1	Cluster01
Ppib	peptidylprolyl isomerase B	Cluster01
Prdx5	peroxiredoxin 5	Cluster01
Prr13	proline rich 13	Cluster01
Rac1	Rac family small GTPase 1	Cluster01
Reep5	receptor accessory protein 5	Cluster01
Rpl18a	ribosomal protein L18A	Cluster01
Rpl23a	ribosomal protein L23A	Cluster01
Rpl27a	ribosomal protein L27A	Cluster01
Rpl30	ribosomal protein L30	Cluster01
Rpl32	ribosomal protein L32	Cluster01
Rpl4	ribosomal protein L4	Cluster01
Rpl41	ribosomal protein L41	Cluster01
Rpl8	ribosomal protein L8	Cluster01
Rplp2	ribosomal protein, large P2	Cluster01
Rps24	ribosomal protein S24	Cluster01
Rps3a1	ribosomal protein S3A1	Cluster01
Rps9	ribosomal protein S9	Cluster01
Scp2	sterol carrier protein 2, liver	Cluster01
Serp1	stress-associated endoplasmic reticulum protein 1	Cluster01
Slc25a3	solute carrier family 25 (mitochondrial carrier, phosphate carrier), member 3	Cluster01
Slc25a5	solute carrier family 25 (mitochondrial carrier, adenine nucleotide translocator), member 5	Cluster01
Spi1	spleen focus forming virus (SFFV) proviral integration oncogene	Cluster01
Tagln2	transgelin 2	Cluster01
Tmem50a	transmembrane protein 50A	Cluster01
Tmsb4x	thymosin, beta 4, X chromosome	Cluster01
Ube2d3	ubiquitin-conjugating enzyme E2D 3	Cluster01
Ube2n	ubiquitin-conjugating enzyme E2N	Cluster01
Vim	vimentin	Cluster01
Ywhaz	tyrosine 3-monooxygenase/tryptophan 5-monooxygenase activation protein, zeta polypeptide	Cluster01
Aif1/ENSMUSG00000024397	allograft inflammatory factor 1	Cluster02
Anxa5	annexin A5	Cluster02
Aplp2	amyloid beta (A4) precursor-like protein 2	Cluster02
Apoe	apolipoprotein E	Cluster02
Ccl24	chemokine (C-C motif) ligand 24	Cluster02
Cd163	CD163 antigen	Cluster02
Clec10a	C-type lectin domain family 10, member A	Cluster02
Cltc	clathrin, heavy polypeptide (Hc)	Cluster02
Csf1r	colony stimulating factor 1 receptor	Cluster02
Ctsc	cathepsin C	Cluster02
Ctsh	cathepsin H	Cluster02
Dab2	disabled 2, mitogen-responsive phosphoprotein	Cluster02
Dusp1	dual specificity phosphatase 1	Cluster02
F13a1	coagulation factor XIII, A1 subunit	Cluster02
Fcgrt	Fc receptor, IgG, alpha chain transporter	Cluster02
Fos	FBJ osteosarcoma oncogene	Cluster02
Gas6	growth arrest specific 6	Cluster02
Gdi2	guanosine diphosphate (GDP) dissociation inhibitor 2	Cluster02
Gltp	glycolipid transfer protein	Cluster02
Hexa	hexosaminidase A	Cluster02
Hmox2	heme oxygenase 2	Cluster02
Itm2b	integral membrane protein 2B	Cluster02
Mmp9	matrix metallopeptidase 9	Cluster02
Mrc1	mannose receptor, C type 1	Cluster02
Ms4a6d	membrane-spanning 4-domains, subfamily A, member 6D	Cluster02
Pltp	phospholipid transfer protein	Cluster02
Rgs10	regulator of G-protein signalling 10	Cluster02
Rnase4	ribonuclease, RNase A family 4	Cluster02
Rsrp1	arginine/serine rich protein 1	Cluster02
Selenop	selenoprotein P	Cluster02
Serinc3	serine incorporator 3	Cluster02
Stab1	stabilin 1	Cluster02
Tgfbi	transforming growth factor, beta induced	Cluster02
Tmem37	transmembrane protein 37	Cluster02
Ap2m1	adaptor-related protein complex 2, mu 1 subunit	Cluster03
Btg2	B cell translocation gene 2, anti-proliferative	Cluster03
Ccl9	chemokine (C-C motif) ligand 9	Cluster03
Cd14	CD14 antigen	Cluster03
Cd83	CD83 antigen	Cluster03
Ghitm	growth hormone inducible transmembrane protein	Cluster03
Gm20594	predicted gene, 20594	Cluster03
Gprc5c	G protein-coupled receptor, family C, group 5, member C	Cluster03
H3f3a	H3.3 histone A	Cluster03
Hnrnpk	heterogeneous nuclear ribonucleoprotein K	Cluster03
Hspa8	heat shock protein 8	Cluster03
Lilr4b	leukocyte immunoglobulin-like receptor, subfamily B, member 4B	Cluster03
Lilrb4a	leukocyte immunoglobulin-like receptor, subfamily B, member 4A	Cluster03
Msn	moesin	Cluster03
Mt1	metallothionein 1	Cluster03
mt-Nd5	mitochondrially encoded NADH dehydrogenase 5	Cluster03
mt-Nd6	mitochondrially encoded NADH dehydrogenase 6	Cluster03
Nedd8	neural precursor cell expressed, developmentally down-regulated gene 8	Cluster03
Nfkbia	nuclear factor of kappa light polypeptide gene enhancer in B cells inhibitor, alpha	Cluster03
Npm1	nucleophosmin 1	Cluster03
Ptma	prothymosin alpha	Cluster03
Rap1b	RAS related protein 1b	Cluster03
Rnaset2a	ribonuclease T2A	Cluster03
Rnaset2b	ribonuclease T2B	Cluster03
Rpl14	ribosomal protein L14	Cluster03
Rps18/ENSMUSG00000008668	ribosomal protein S18	Cluster03
Selenof	selenoprotein F	Cluster03
Selenow	selenoprotein W	Cluster03
Tspo	translocator protein	Cluster03
Ywhah	tyrosine 3-monooxygenase/tryptophan 5-monooxygenase activation protein, eta polypeptide	Cluster03
Zfp36	zinc finger protein 36	Cluster03
Adgre1	adhesion G protein-coupled receptor E1	Cluster04
Alox5ap	arachidonate 5-lipoxygenase activating protein	Cluster04
Bsg	basigin	Cluster04
C4b/ENSMUSG00000073418	complement component 4B (Chido blood group)	Cluster04
Cfp	complement factor properdin	Cluster04
Ctsd	cathepsin D	Cluster04
Cybb	cytochrome b-245, beta polypeptide	Cluster04
Ecm1	extracellular matrix protein 1	Cluster04
Ednrb	endothelin receptor type B	Cluster04
Emilin2	elastin microfibril interfacer 2	Cluster04
Fn1	fibronectin 1	Cluster04
Fxyd5	FXYD domain-containing ion transport regulator 5	Cluster04
Glul	glutamate-ammonia ligase (glutamine synthetase)	Cluster04
H2-D1/ENSMUSG00000073411	histocompatibility 2, D region locus 1	Cluster04
Idh1	isocitrate dehydrogenase 1 (NADP+), soluble	Cluster04
Itgb2	integrin beta 2	Cluster04
Lamp2	lysosomal-associated membrane protein 2	Cluster04
Laptm5/ENSMUSG00000028581	lysosomal-associated protein transmembrane 5	Cluster04
Ldha	lactate dehydrogenase A	Cluster04
Lrpap1	low density lipoprotein receptor-related protein associated protein 1	Cluster04
Lyz2	lysozyme 2	Cluster04
Man2b1	mannosidase 2, alpha B1	Cluster04
Msr1	macrophage scavenger receptor 1	Cluster04
Pf4	platelet factor 4	Cluster04
Selplg	selectin, platelet (p-selectin) ligand	Cluster04
Smpdl3a	sphingomyelin phosphodiesterase, acid-like 3A	Cluster04
Snx2	sorting nexin 2	Cluster04
Tcn2	transcobalamin 2	Cluster04
Trf	transferrin	Cluster04
Atp5h	ATP synthase, H+ transporting, mitochondrial F0 complex, subunit D	Cluster05
Atp5l	ATP synthase, H+ transporting, mitochondrial F0 complex, subunit G	Cluster05
Capzb	capping protein (actin filament) muscle Z-line, beta	Cluster05
Cd47	CD47 antigen (Rh-related antigen, integrin-associated signal transducer)	Cluster05
Cd52	CD52 antigen	Cluster05
Cox6a1	cytochrome c oxidase subunit 6A1	Cluster05
Ewsr1	Ewing sarcoma breakpoint region 1	Cluster05
Fau	Finkel-Biskis-Reilly murine sarcoma virus (FBR-MuSV) ubiquitously expressed (fox derived)	Cluster05
Gm10160	predicted gene 10160	Cluster05
Ifi27l2a	interferon, alpha-inducible protein 27 like 2A	Cluster05
Ifitm3	interferon induced transmembrane protein 3	Cluster05
Ifitm6	interferon induced transmembrane protein 6	Cluster05
Il2rg	interleukin 2 receptor, gamma chain	Cluster05
Ndufa1	NADH:ubiquinone oxidoreductase subunit A1	Cluster05
Nupr1	nuclear protein transcription regulator 1	Cluster05
Pfdn5	prefoldin 5	Cluster05
Psma3	proteasome (prosome, macropain) subunit, alpha type 3	Cluster05
Rpl28	ribosomal protein L28	Cluster05
Rpl36al	ribosomal protein L36A-like	Cluster05
Rps15	ribosomal protein S15	Cluster05
Rps26	ribosomal protein S26	Cluster05
Rps27a	ribosomal protein S27A	Cluster05
Sub1	SUB1 homolog, transcriptional regulator	Cluster05
Tmsb10	thymosin, beta 10	Cluster05
Tyrobp	TYRO protein tyrosine kinase binding protein	Cluster05
Atp5o	ATP synthase, H+ transporting, mitochondrial F1 complex, O subunit	Cluster06
Atp6v1f	ATPase, H+ transporting, lysosomal V1 subunit F	Cluster06
Atpif1	ATPase inhibitory factor 1	Cluster06
Cox6b1	cytochrome c oxidase, subunit 6B1	Cluster06
Cox7c	cytochrome c oxidase subunit 7C	Cluster06
D8Ertd738e	DNA segment, Chr 8, ERATO Doi 738, expressed	Cluster06
Gpx4	glutathione peroxidase 4	Cluster06
Lamtor2	late endosomal/lysosomal adaptor, MAPK and MTOR activator 2	Cluster06
Ltc4s	leukotriene C4 synthase	Cluster06
Mbnl1	muscleblind like splicing factor 1	Cluster06
Rhoa	ras homolog family member A	Cluster06
Rpl10	ribosomal protein L10	Cluster06
Rpl36	ribosomal protein L36	Cluster06
Rpl37a	ribosomal protein L37a	Cluster06
Rpl38	ribosomal protein L38	Cluster06
Rpl9	ribosomal protein L9	Cluster06
Rplp0	ribosomal protein, large, P0	Cluster06
Rplp1	ribosomal protein, large, P1	Cluster06
Rps11	ribosomal protein S11	Cluster06
Rps23	ribosomal protein S23	Cluster06
Rps25	ribosomal protein S25	Cluster06
Rps29	ribosomal protein S29	Cluster06
Rps7	ribosomal protein S7	Cluster06
Uqcrh	ubiquinol-cytochrome c reductase hinge protein	Cluster06
Cbr2	carbonyl reductase 2	Cluster07
Ccl2	chemokine (C-C motif) ligand 2	Cluster07
Cd209f	CD209f antigen	Cluster07
Cd209g	CD209g antigen	Cluster07
Cd302	CD302 antigen	Cluster07
Clec4a3	C-type lectin domain family 4, member a3	Cluster07
Fcrls	Fc receptor-like S, scavenger receptor	Cluster07
Gnb1	guanine nucleotide binding protein (G protein), beta 1	Cluster07
H2-DMa/ENSMUSG00000037649	histocompatibility 2, class II, locus DMa	Cluster07
Hmox1	heme oxygenase 1	Cluster07
Lyve1	lymphatic vessel endothelial hyaluronan receptor 1	Cluster07
Mgl2/ENSMUSG00000040950	macrophage galactose N-acetyl-galactosamine specific lectin 2	Cluster07
Ndufa7/ENSMUSG00000041881	NADH:ubiquinone oxidoreductase subunit A7	Cluster07
Ptafr	platelet-activating factor receptor	Cluster07
Retnla	resistin like alpha	Cluster07
Snx5	sorting nexin 5	Cluster07
Dazap2	DAZ associated protein 2	Cluster08
Gpx1	glutathione peroxidase 1	Cluster08
Ndufa4	Ndufa4, mitochondrial complex associated	Cluster08
Ppia	peptidylprolyl isomerase A	Cluster08
Prdx1	peroxiredoxin 1	Cluster08
Psma7	proteasome (prosome, macropain) subunit, alpha type 7	Cluster08
Psmb2	proteasome (prosome, macropain) subunit, beta type 2	Cluster08
Rpl10a	ribosomal protein L10A	Cluster08
Rpl18	ribosomal protein L18	Cluster08
Rpl36a	ribosomal protein L36A	Cluster08
Rpl7	ribosomal protein L7	Cluster08
Rps19	ribosomal protein S19	Cluster08
Rps3	ribosomal protein S3	Cluster08
Rps6	ribosomal protein S6	Cluster08
Snx3	sorting nexin 3	Cluster08
Cd36	CD36 molecule	Cluster09
Cep85	centrosomal protein 85	Cluster09
Ehd4	EH-domain containing 4	Cluster09
Gm39972	predicted gene, 39972	Cluster09
Gm46894	predicted gene, 46894	Cluster09
Jun	jun proto-oncogene	Cluster09
Junb	jun B proto-oncogene	Cluster09
Ly6e	lymphocyte antigen 6 complex, locus E	Cluster09
Ndufa3	NADH:ubiquinone oxidoreductase subunit A3	Cluster09
Socs3	suppressor of cytokine signaling 3	Cluster09
Tmem59	transmembrane protein 59	Cluster09
Actr3	ARP3 actin-related protein 3	Cluster10
Cd63	CD63 antigen	Cluster10
Herpud1	homocysteine-inducible, endoplasmic reticulum stress-inducible, ubiquitin-like domain member 1	Cluster10
Ifngr1	interferon gamma receptor 1	Cluster10
Lars2	leucyl-tRNA synthetase, mitochondrial	Cluster10
Lcp1	lymphocyte cytosolic protein 1	Cluster10
Myl12a	myosin, light chain 12A, regulatory, non-sarcomeric	Cluster10
Pea15a	phosphoprotein enriched in astrocytes 15A	Cluster10
Anxa1	annexin A1	Cluster11
Anxa2	annexin A2	Cluster11
Capg	capping protein (actin filament), gelsolin-like	Cluster11
Eno1/ENSMUSG00000063524	enolase 1, alpha non-neuron	Cluster11
Gapdh	glyceraldehyde-3-phosphate dehydrogenase	Cluster11
Hnrnpf	heterogeneous nuclear ribonucleoprotein F	Cluster11
Pdia3	protein disulfide isomerase associated 3	Cluster11
Wfdc17	WAP four-disulfide core domain 17	Cluster11
Atp6v0b	ATPase, H+ transporting, lysosomal V0 subunit B	Cluster12
Ccl8	chemokine (C-C motif) ligand 8	Cluster12
Cd68	CD68 antigen	Cluster12
Folr2	folate receptor 2 (fetal)	Cluster12
Ftl1	ferritin light polypeptide 1	Cluster12
Fxyd2	FXYD domain-containing ion transport regulator 2	Cluster12
Mrpl33	mitochondrial ribosomal protein L33	Cluster12
Uqcr10	ubiquinol-cytochrome c reductase, complex III subunit X	Cluster12
Cd74	CD74 antigen (invariant polypeptide of major histocompatibility complex, class II antigen-associated)	Cluster13
Cd81	CD81 antigen	Cluster13
Ctss	cathepsin S	Cluster13
H2-Aa	histocompatibility 2, class II antigen A, alpha	Cluster13
H2-Ab1/ENSMUSG00000073421	histocompatibility 2, class II antigen A, beta 1	Cluster13
H2-Eb1	histocompatibility 2, class II antigen E beta	Cluster13
Psap	prosaposin	Cluster13
mt-Co2	mitochondrially encoded cytochrome c oxidase II	Cluster14	Graphs for clusters 13 to 51 (2 to 7 nodes) below lists
Ninj1	ninjurin 1	Cluster14
Rpl6	ribosomal protein L6	Cluster14
Rps16	ribosomal protein S16	Cluster14
Timp2	tissue inhibitor of metalloproteinase 2	Cluster14
Tsc22d3	TSC22 domain family, member 3	Cluster14
Txnip	thioredoxin interacting protein	Cluster14
Atp6v0e	ATPase, H+ transporting, lysosomal V0 subunit E	Cluster15
Cox5b	cytochrome c oxidase subunit 5B	Cluster15
Crip1	cysteine-rich protein 1 (intestinal)	Cluster15
Dbi	diazepam binding inhibitor	Cluster15
LOC100044627	60S ribosomal protein L23	Cluster15
Rpl24	ribosomal protein L24	Cluster15
Sod1	superoxide dismutase 1, soluble	Cluster15
Eef1a1	eukaryotic translation elongation factor 1 alpha 1	Cluster16
Gngt2	guanine nucleotide binding protein (G protein), gamma transducing activity polypeptide 2	Cluster16
Rpl19	ribosomal protein L19	Cluster16
Rps14	ribosomal protein S14	Cluster16
Rps27	ribosomal protein S27	Cluster16
Rps28	ribosomal protein S28	Cluster16
Uba52	ubiquitin A-52 residue ribosomal protein fusion product 1	Cluster16
Cnbp	cellular nucleic acid binding protein	Cluster17
Lgmn	legumain	Cluster17
Lst1	leukocyte specific transcript 1	Cluster17
Ly86	lymphocyte antigen 86	Cluster17
Ms4a6c	membrane-spanning 4-domains, subfamily A, member 6C	Cluster17
Ndfip1	Nedd4 family interacting protein 1	Cluster17
Nrros	negative regulator of reactive oxygen species	Cluster17
Atp5b	ATP synthase, H+ transporting mitochondrial F1 complex, beta subunit	Cluster18
mt-Atp6	mitochondrially encoded ATP synthase 6	Cluster18
mt-Atp8	mitochondrially encoded ATP synthase 8	Cluster18
mt-Co1	mitochondrially encoded cytochrome c oxidase I	Cluster18
mt-Co3	mitochondrially encoded cytochrome c oxidase III	Cluster18
mt-Cytb	mitochondrially encoded cytochrome b	Cluster18
mt-Nd1	mitochondrially encoded NADH dehydrogenase 1	Cluster18
Atox1	antioxidant 1 copper chaperone	Cluster19
Lsp1	lymphocyte specific 1	Cluster19
Rpl13	ribosomal protein L13	Cluster19
Rpl5	ribosomal protein L5	Cluster19
Rps15a	ribosomal protein S15A	Cluster19
Rps8	ribosomal protein S8	Cluster19
Asah1/ENSMUSG00000031591	N-acylsphingosine amidohydrolase 1	Cluster20
Ms4a7	membrane-spanning 4-domains, subfamily A, member 7	Cluster20
Ndufa13	NADH:ubiquinone oxidoreductase subunit A13	Cluster20
Rab11a	RAB11A, member RAS oncogene family	Cluster20
Rbx1	ring-box 1	Cluster20
Rps17	ribosomal protein S17	Cluster20
Atp5e	ATP synthase, H+ transporting, mitochondrial F1 complex, epsilon subunit	Cluster21
Ccl7	chemokine (C-C motif) ligand 7	Cluster21
Rpl31	ribosomal protein L31	Cluster21
Tma7	translational machinery associated 7	Cluster21
Tmed10	transmembrane p24 trafficking protein 10	Cluster21
C3ar1	complement component 3a receptor 1	Cluster22
Il10rb	interleukin 10 receptor, beta	Cluster22
Laptm4a	lysosomal-associated protein transmembrane 4A	Cluster22
Snx6	sorting nexin 6	Cluster22
Gmfg	glia maturation factor, gamma	Cluster23
Nme2	NME/NM23 nucleoside diphosphate kinase 2	Cluster23
Ost4	oligosaccharyltransferase complex subunit 4 (non-catalytic)	Cluster23
Uqcr11	ubiquinol-cytochrome c reductase, complex III subunit XI	Cluster23
C5ar1	complement component 5a receptor 1	Cluster24
H3f3b	H3.3 histone B	Cluster24
Ostf1	osteoclast stimulating factor 1	Cluster24
Tubb6	tubulin, beta 6 class V	Cluster24
C1qa	complement component 1, q subcomponent, alpha polypeptide	Cluster25
C1qb	complement component 1, q subcomponent, beta polypeptide	Cluster25
C1qc	complement component 1, q subcomponent, C chain	Cluster25
Jpt1	Jupiter microtubule associated homolog 1	Cluster25
Cd38	CD38 antigen	Cluster26
Ctsb	cathepsin B	Cluster26
Fcna	ficolin A	Cluster26
Vsig4	V-set and immunoglobulin domain containing 4	Cluster26
Gm2000	predicted gene 2000	Cluster27
Ndufa2	NADH:ubiquinone oxidoreductase subunit A2	Cluster27
Rpl35	ribosomal protein L35	Cluster27
Rpl34	ribosomal protein L34	Cluster28
Rps5	ribosomal protein S5	Cluster28
Serf2	small EDRK-rich factor 2	Cluster28
Cox6c	cytochrome c oxidase subunit 6C	Cluster29
Rpl26	ribosomal protein L26	Cluster29
Rpl35a	ribosomal protein L35A	Cluster29
Hspa1a/ENSMUSG00000091971	heat shock protein 1A	Cluster30
Klf6	Kruppel-like factor 6	Cluster30
Pld4/ENSMUSG00000052160	phospholipase D family, member 4	Cluster30
Ptp4a2/19244	protein tyrosine phosphatase 4a2	Cluster31
Ptp4a2/ENSMUSG00000028788	protein tyrosine phosphatase 4a2	Cluster31
Ubc	ubiquitin C	Cluster31
Cmtm3	CKLF-like MARVEL transmembrane domain containing 3	Cluster32
Cox5a	cytochrome c oxidase subunit 5A	Cluster32
Uqcrq	ubiquinol-cytochrome c reductase, complex III subunit VII	Cluster32
Ctsa	cathepsin A	Cluster33
Fcgr3	Fc receptor, IgG, low affinity III	Cluster33
Lgals3bp	lectin, galactoside-binding, soluble, 3 binding protein	Cluster33
Blvrb	biliverdin reductase B (flavin reductase (NADPH))	Cluster34
Npc2	NPC intracellular cholesterol transporter 2	Cluster34
Rnasek	ribonuclease, RNase K	Cluster34
Cdc42	cell division cycle 42	Cluster35
Rbm39	RNA binding motif protein 39	Cluster35
Tmem176b	transmembrane protein 176B	Cluster35
Hspa5	heat shock protein 5	Cluster36
Srgn	serglycin	Cluster36
Timd4	T cell immunoglobulin and mucin domain containing 4	Cluster36
Cyth4	cytohesin 4	Cluster37
P2ry6	pyrimidinergic receptor P2Y, G-protein coupled, 6	Cluster37
Clic1/114584	chloride intracellular channel 1	Cluster38
Clic1/ENSMUSG00000007041	chloride intracellular channel 1	Cluster38
Clta	clathrin, light polypeptide (Lca)	Cluster39
S100a10	S100 calcium binding protein A10 (calpactin)	Cluster39
S100a4	S100 calcium binding protein A4	Cluster40
Zfp706	zinc finger protein 706	Cluster40
Rpl11	ribosomal protein L11	Cluster41
Serpinb6a	serine (or cysteine) peptidase inhibitor, clade B, member 6a	Cluster41
Cd5l	CD5 antigen-like	Cluster42
Gstp1/ENSMUSG00000060803	glutathione S-transferase, pi 1	Cluster42
Tuba1b	tubulin, alpha 1B	Cluster43
Tubb5/ENSMUSG00000001525	tubulin, beta 5 class I	Cluster43
Rac2	Rac family small GTPase 2	Cluster44
Shisa5	shisa family member 5	Cluster44
Tpm3	tropomyosin 3, gamma	Cluster45
Tpt1	tumor protein, translationally-controlled 1	Cluster45
Atp5md	ATP synthase membrane subunit DAPIT	Cluster46
Tmem106a	transmembrane protein 106A	Cluster46
Arpc5	actin related protein 2/3 complex, subunit 5	Cluster47
Ybx1	Y box protein 1	Cluster47
Dok2	docking protein 2	Cluster48
Pkm	pyruvate kinase, muscle	Cluster48
mt-Nd4	mitochondrially encoded NADH dehydrogenase 4	Cluster49
mt-Nd4l	mitochondrially encoded NADH dehydrogenase 4L	Cluster49
Calm1	calmodulin 1	Cluster50
Rps4x	ribosomal protein S4, X-linked	Cluster50
Aldh2	aldehyde dehydrogenase 2, mitochondrial	Cluster51
Olfr1033	olfactory receptor 1033	Cluster51
